# Clu1/Clu form mitochondria-associated granules upon metabolic transitions and regulate mitochondrial protein translation via ribosome interactions

**DOI:** 10.1101/2024.08.17.608283

**Authors:** Leonor Miller-Fleming, Wing Hei Au, Laura Raik, Pedro Guiomar, Jasper Schmitz, Ha Yoon Cho, Aron Czako, Alexander J Whitworth

**Affiliations:** MRC Mitochondrial Biology Unit, University of Cambridge, Cambridge Biomedical Campus, Cambridge, CB2 0XY, United Kingdom

## Abstract

Mitochondria perform essential metabolic functions and respond rapidly to changes in metabolic and stress conditions. As the majority of mitochondrial proteins are nuclear-encoded, intricate post-transcriptional regulation is crucial to enable mitochondria to adapt to changing cellular demands. The eukaryotic Clustered mitochondria protein family has emerged as an important regulator of mitochondrial function during metabolic shifts. Here, we show that the *Drosophila melanogaster* and *Saccharomyces cerevisiae* Clu/Clu1 proteins form dynamic, membraneless granules adjacent to mitochondria in response to metabolic changes. Yeast Clu1 regulates the translation of a subset of nuclear-encoded mitochondrial protein by interacting with their mRNAs while these are engaged in translation. We further show that Clu1 regulates translation by interacting with polysomes, independently of whether it is in a diffuse or granular state. Our results demonstrate remarkable functional conservation with other members of the Clustered mitochondria protein family and suggests that Clu/Clu1 granules isolate and concentrate ribosomes engaged in translating their mRNA targets, thus, integrating metabolic signals with the regulation of mitochondrial protein synthesis.
