## Supplementary Table S3 for "Clu1/Clu form mitochondria-associated granules upon metabolic transitions and regulate mitochondrial protein translation via ribosome interactions"

### Sheet: Strains
Strain	Parental strain	Genotype	Source
BY4741		MATa his3Δ1 leu2Δ0 met15Δ0 ura3Δ0	Nianshu Zhang
BY4742		MATalpha his3Δ1 leu2Δ0 lys2∆0 ura3Δ1	Nianshu Zhang
Clu1-GFP	BY4741	MATa his3Δ1 leu2Δ0 met15Δ0 ura3Δ0 CLU1-GFP::HIS3MX	Nianshu Zhang
Clu1-GFP pRS416-MET25-ffRFP-MDV1	BY4741 and BY4742	MATa/alpha his3∆1/his3∆1 leu2∆0/leu2∆0 met15∆0/MET15 lys2∆0/LYS2 ura3∆0/ura3∆0 pRS416-MET25-ffRFP-MDV1	This study
Clu1-GFP pRS416-MET25-ffRFP-CAF4	BY4741 and BY4743	MATa/alpha his3∆1/his3∆1 leu2∆0/leu2∆0 met15∆0/MET15 lys2∆0/LYS2 ura3∆0/ura3∆0 pRS416-MET25-ffRFP-CAF4	This study
BiFC Clu1-VN strain		MATa his3∆1 leu2∆0 met15∆0 ura3∆0 CLU1-VN::KlURA3	Bioneer (Korea)
BiFC VC strains		MATalpha his3∆1 leu2∆0 met15∆0 ura3∆0 GENE X-VC::LEU2	Bioneer (Korea)
BiFC VN VC strains		MATa/alpha his3∆1/his3∆1 leu2∆0/leu2∆0 met15∆0/met15∆0 ura3∆0/ura3∆0 GENE X-VN::KlURA3 GENE X-VC::LEU2	Bioneer (Korea)
Clu1-VN Clu1-mCherry	BiFC Clu1-VN strain	MATa his3∆1 leu2∆0 met15∆0 ura3∆0 CLU1-VN::KlURA3 CLU1-mCherry::HYGMX	This study
Clu1-mCherry VN VC strains	Clu1-VN Clu1-mCherry and VC strains	MATa/alpha his3∆1/his3∆1 leu2∆0/leu2∆0 met15∆0/met15∆0 ura3∆0/ura3∆0 GENE X-VN::KlURA3 GENE X-VC::LEU3 CLU1-mCherry::HYGMX	This study
W303a		MATa ade2-1 can1-100 trp1-1 leu2-3 his3-11 ura3-1 can1-100	Dharmacon
clu1∆	W303a	MATa ade2-1 can1-100 trp1-1 leu2-3 his3-11 ura3-1 can1-101 clu1::HYGMX	This study
Clu1-TEV-GFP	BY4741	MATa his3Δ1 leu2Δ0 met15Δ0 ura3Δ0 CLU1-TEV-GFP::HIS3MX	This study

### Sheet: Plasmids
Plasmid	Reference
pHS12(COX4 presequence)-mcherry, ADH1 promotor, Leu3 marker	Gift from Benjamin Glick (Addgene plasmid # 25444)
pBS35 - 83797	Gift from Eric Muller (Addgene plasmid # 83797)
pFA6a-GFP(S65T)-His3MX	Gift from John Pringle (Addgene plasmid # 41598)
B2291 pRS416-MET25-ffRFP-MDV1	Gift from Janet M Shaw (PMID: 23300936)
B2408 pRS416-MET25-ffRFP-CAF4	Gift from Janet M Shaw (PMID: 23300936)
pYM28-BirA*	Gift from Martin Ott (Addgene #160290)
pJW1513; pRS316-pTDH3-Su9-TagBFP	Gift from Jonathan Weissman (Addgene plasmid # 62383)
pRP2132, Ded1-mCherry, Ura3	Gift from Roy Parker (PMID: 21925384)
pAG415GPD/Dcp1-dsRed	Miller-Fleming et al. 2014 PNAS (PMID: 24706893)
pRS313-pTDH3-Su9-TagBFP	Gift from Jonathan Weissman (Addgene plasmid # 62383)

### Sheet: Primers
Primer number	Primer name	Sequence	Purpose
195	Clu1KanMX-R	GATATAAAGAAAAATAATAAATAAACGAGATTGTTAAGTTAGCTCTCATCGATGAATTCGAGCTCG	generate clu1Δ
196	Clu1KanMX-F	AGTGTTACAGTTTATCTGAGACTGCATATCTTTAATCTCTCGTACGCTGCAGGTCGAC	generate clu1Δ
211	Clu1-BirA-HR-F	CAAAAACAAAACCAACAATAAAAAGAAGCATGGTAAGAAA GATTACAAGGACGACGACGACA	Fuse BirA* to Clu1 in the genome
212	Clu1-BirA-HR-R	AAGAAAAATAATAAATAAACGAGATTGTTAAGTTAGCTCT CGGCCGCATAGGCCACTAG	Fuse BirA* to Clu1 in the genome
213	His3locus-BirA-HR-F	ACTAAAAAATGAGCAGGCAAGATAAACGAAGGCAAAGATGGATTACAAGGACGACGACGACA	Make BirA* strain control
214	His3locus-BirA-HR-R	TTTCATTTGTAATACGCTTTACTAGGGCTTTCTGCTCTGTCGGCCGCATAGGCCACTAGT	Make BirA* strain control
304	Atp1-F	ACAACCCACAGAAGTTTCCTC	qPCR
305	Atp1-R	AGCAATACCATCACCGACTG	qPCR
306	Adh3-F	TGAAGGTGCTGGTGTAGTTG	qPCR
307	Adh3-R	TCGCATGTCATACAAGAACCG	qPCR
308	Taf10-F	ATATTCCAGGATCAGGTCTTCCGTAGC	qPCR
309	Taf10-R	GTAGTCTTCTCATTCTGTTGATGTTGTTGTTG	qPCR
310	25S-F2	CGTAAGTCAAGGATGCTGGC	qPCR
311	25S-R2	CCCAAACACTCGCATAGACG	qPCR
312	Pgk1-F	TGTCTTGGCTTCTCACTTGG	qPCR
313	Pgk1-R	TTCAACTTCTGGACCGACAC	qPCR
314	Ade3-F	CTAATGCTGTGGTCTTGGTTG	qPCR
315	Ade3-R	AGTGTATGCGGAAGGTAAAGG	qPCR
318	Leu1-F	CAGACAAGGTATCGTCCACAC	qPCR
319	Leu1-R	AGTACCAATACCAAAGGCCAG	qPCR
290	Ubc6-F	AGCAGGCTCACAAGAGATTGACGA	qPCR
291	Ubc6-R	TACCGTGATATTGACCGCCCTTGT	qPCR
238	Aco1-F	AGGACAAGGATGGTAATGAGTTC	qPCR
239	Aco1-R	ACGGTCTGAAGTTGGAGAAAC	qPCR
240	Hsp60-F	TGCTGAAGATGTTGACGGTG	qPCR
241	Hsp60-R	CCTTCACAGCACAAACCTTAAC	qPCR
242	Scc1-F	AGATCGTCAAGCACTCCAAC	qPCR
243	Ssc1-R	CGATTTGGGCTGGTGAGTAAG	qPCR
244	Pda1-F	GTGGTAATGGTATCGTGGGTG	qPCR
245	Pda1-R	CGTCCTCGTTCTTGTATTGGTG	qPCR
246	Atp2-F	TGGGTATGGATGAATTGTCCG	qPCR
247	Atp2-R	GCAACGGTGTCCTTTAATCTC	qPCR
248	Sod2-F	GGACGAGCTGATTAAGTTGACC	qPCR
249	Sod2-R	GTGACGGTATCCTGGTTGTAG	qPCR
232	Swap-marker-F	TCCTGATGCGGTATTTTCTCC	swap URA3 to HIS3 in pRS316-pTDH3-Su9-TagBFP			correct methods
233	Swap-marker-R	GTCGGGGCTGGCTTAACTAT	swap URA3 to HIS3 in pRS316-pTDH3-Su9-TagBFP
234	Clu1-mcherry-F	CAAAAACAAAACCAACAATAAAAAGAAGCATGGTAAGAAAggtcgacggatccccgggt	Fuse mCherry to CLU1 in the genome
235	Clu13UTR-MX-R	AAAGAAAAATAATAAATAAACGAGATTGTTAAGTTAGCTCTatcgatgaattcgagctcg	Fuse mCherry to CLU1 in the genome
